# Haplotype-phased common marmoset embryonic stem cells for genome editing using CRISPR/Cas9

**DOI:** 10.1101/373886

**Authors:** Bo Zhou, Steve S. Ho, Louis C. Leung, Thomas R. Ward, Marcus Ho, Melanie J. Plastini, Scott C. Vermilyea, Marina E. Emborg, Thaddeus G. Golos, Megan A. Albertelli, Philippe Mourrain, Dimitri Perrin, Karen J. Parker, Alexander E. Urban

**Affiliations:** Department of Psychiatry and Behavioral Sciences, Stanford University School of Medicine, Stanford, CA 94305, USA; Department of Genetics, Stanford University School of Medicine, Stanford, California 94305, USA; Stanford Center for Sleep Sciences and Medicine, Stanford University School of Medicine, Stanford, CA 94305, USA; Wisconsin National Primate Research Center, University of Wisconsin-Madison, Madison, WI 53715, USA; Neuroscience Training Program, University of Wisconsin-Madison, Madison, WI 53705, USA; Department of Medical Physics, University of Wisconsin-Madison, Madison, WI 53705, USA; Departments of Comparative Biosciences and Obstetrics and Gynecology, University of Wisconsin-Madison, Madison, WI 53715, USA; Department of Comparative Medicine, Stanford University School of Medicine, Stanford, California 94305, USA; Science and Engineering Faculty, Queensland University of Technology, Brisbane, QLD 4001, Australia; Program on Genetics of Brain Function, Stanford Center for Genomics and Personalized Medicine, Tasha and John Morgridge Faculty Scholar, Stanford Child Health Research Institute, Stanford University, Stanford, CA, USA

**Keywords:** *Callithrix jacchus*, transgenics, embryonic stem cells, haplotype phasing, CRISPR/Cas9, model organisms, marmoset, induced neurons (iNs)

## Abstract

Due to anatomical and physiological similarities to humans, the common marmoset (*Callithrix jacchus*) is an ideal organism for the study human diseases. Researchers are currently leveraging genome-editing technologies such as CRISPR/Cas9 to genetically engineer marmosets for the *in vivo* biomedical modeling of human neuropsychiatric and neurodegenerative diseases. The genome characterization of these cell lines greatly reinforces these transgenic efforts. It also provides the genomic contexts required for the accurate interpretation of functional genomics data. We performed haplotype-resolved whole-genome characterization for marmoset ESC line cj367 from the Wisconsin National Primate Research Center. This is the first haplotype-resolved analysis of a marmoset genome and the first whole-genome characterization of any marmoset ESC line. We identified and phased single-nucleotide variants (SNVs) and Indels across the genome. By leveraging this haplotype information, we then compiled a list of cj367 ESC allele-specific CRISPR targeting sites. Furthermore, we demonstrated successful Cas9 Endonuclease Dead (dCas9) expression and targeted localization in cj367 as well as sustained pluripotency after dCas9 transfection by teratoma assay. Lastly, we show that these ESCs can be directly induced into functional neurons in a rapid, single-step process. Our study provides a valuable set of genomic resources for primate transgenics in this post-genome era.
