## Supplementary material for "Haplotype-phased common marmoset embryonic stem cells for genome editing using CRISPR/Cas9": Table 1

### Sheet: Sheet1
cj367
Long Ranger Version	2.1.3
Droplet Barcodes Detected	1267045
Mean DNA Per Droplet (bp)	538984
N50 Linked-Reads per Input DNA Molecule	30
Estimated Input DNA Amount (ng)	1.26
Longest Phase Block (bp)	23448649
N50 of Phase Blocks (bp)	2488339
Number of Phase Blocks	3115
Number of Reads	746359398
Median Insert Size of Aligned Read Pairs	368
Mean Read Depth with PCR duplicates	30.4982
% Alignment	0.878
% PCR Duplication	0.0539931
r1 q20 %	0.844942
r1 q30 %	0.756268
r2 q20 %	0.778453
r2 q30 %	0.684458
SNPs	3749400
heterozygous	2231286
homozygous	1518114
intragenic	1241853
protein coding exons	27219
Phased	3649358
Phased heterozygous %	0.969419
Phase homozygous %	0.396412
INDELs	817648
Heterozygous	432967
Homozygous	384681
Intragenic	288467
Within protein coding exons	3337
Phased	703585
Phased heterozygous %	0.407941
Phase homozygous %	0.452558
