## Supplementary material for "Haplotype-phased common marmoset embryonic stem cells for genome editing using CRISPR/Cas9": Table S1

Chromosome	start	end
1	86900000	86950000
1	87000000	87050000
1	87225000	87250000
1	87275000	87350000
1	87500000	87675000
1	87700000	87750000
1	87825000	87850000
1	87875000	87900000
1	88150000	88350000
1	88400000	88425000
1	88475000	88500000
1	88575000	88650000
1	88675000	88700000
1	88725000	88750000
1	88900000	88950000
1	88975000	89125000
1	89150000	89200000
1	89250000	89275000
1	89350000	89450000
1	89525000	89550000
1	89600000	89625000
1	89650000	89725000
1	89750000	89800000
1	89900000	89950000
1	89975000	90075000
1	90100000	90125000
1	90150000	90300000
1	90400000	90450000
1	90500000	90600000
1	90925000	91000000
1	102100000	102150000
1	102300000	102450000
1	102625000	102650000
1	102675000	102800000
1	102950000	102975000
1	103000000	103100000
1	103125000	103275000
1	103300000	103325000
1	103375000	103400000
1	103450000	103475000
1	103500000	103525000
1	103675000	103800000
1	103875000	103900000
1	103950000	103975000
1	104050000	104075000
1	104125000	104150000
1	104200000	104300000
1	104450000	104525000
1	104625000	104650000
1	104700000	104750000
1	104850000	104875000
1	105400000	105425000
1	105575000	105850000
1	105875000	105950000
1	106225000	106375000
1	106675000	106700000
1	106725000	106775000
1	106800000	107000000
1	108300000	108475000
1	108850000	108925000
1	109000000	109050000
1	109125000	109150000
1	109175000	109200000
1	109400000	109475000
1	109500000	109550000
1	109575000	109600000
1	109650000	109675000
1	109700000	109725000
1	109825000	109850000
1	109875000	109900000
1	110075000	110150000
1	110275000	110300000
1	110525000	110575000
1	110650000	110675000
1	110700000	110725000
1	110825000	110850000
1	110875000	110925000
1	110950000	111000000
1	111050000	111225000
1	111275000	111325000
1	111375000	111475000
1	111525000	111550000
1	111650000	111700000
1	111775000	111825000
1	111925000	111975000
1	112000000	112075000
1	112150000	112250000
1	112375000	112400000
1	112450000	112550000
1	112750000	113075000
1	113175000	113350000
1	113400000	113450000
1	113575000	113625000
1	113700000	113750000
1	113825000	113850000
1	113900000	113950000
1	113975000	114050000
1	114100000	114125000
1	114200000	114275000
1	114300000	114350000
1	114375000	114425000
1	114500000	114525000
1	114675000	114700000
1	114850000	114900000
1	114925000	114950000
1	115100000	115150000
1	115225000	115300000
1	115375000	115450000
1	115500000	115525000
1	115825000	115900000
1	115950000	115975000
1	116200000	116225000
1	116625000	116675000
1	116700000	116725000
1	116750000	116850000
1	116925000	117025000
1	117050000	117125000
1	117150000	117225000
1	117875000	117900000
1	118175000	118300000
1	119000000	119025000
1	119675000	119725000
1	119750000	119775000
1	119825000	119850000
1	120000000	120075000
1	120100000	120125000
1	120175000	120275000
1	120300000	120325000
1	120625000	120700000
1	120725000	120800000
1	121025000	121075000
1	121125000	121150000
1	121450000	121525000
1	121625000	121675000
1	121700000	121750000
1	122175000	122275000
1	122700000	122775000
1	122950000	122975000
1	123100000	123125000
1	123225000	123250000
1	123300000	123325000
1	123525000	123575000
1	123600000	123625000
1	123675000	123700000
1	123775000	123800000
1	124075000	124100000
1	124125000	124150000
1	124250000	124300000
1	124400000	124475000
1	124500000	124550000
1	124575000	124600000
1	124625000	124650000
1	124700000	124725000
1	124900000	124975000
1	125000000	125050000
1	125075000	125125000
1	125150000	125200000
1	125350000	125375000
1	125400000	125475000
1	125575000	125600000
1	125825000	125850000
1	125900000	125925000
1	125950000	126025000
1	126550000	126575000
1	126675000	126725000
1	126750000	126900000
1	127000000	127150000
1	127200000	127250000
1	127375000	127450000
1	127500000	127525000
1	127550000	127575000
1	127600000	127625000
1	127700000	127850000
1	127875000	127950000
1	127975000	128000000
1	128025000	128050000
1	128150000	128175000
1	128200000	128300000
1	128375000	128450000
1	128525000	128600000
1	128750000	128775000
1	129100000	129125000
1	129225000	129275000
1	129425000	129450000
1	129550000	129575000
1	129625000	129650000
1	129700000	129750000
1	129875000	129925000
1	129950000	129975000
1	130000000	130025000
1	130325000	130375000
1	130425000	130575000
1	130850000	130875000
1	131000000	131025000
1	131300000	131325000
1	131350000	131375000
1	131650000	131675000
1	131850000	131900000
1	131950000	131975000
1	132000000	132050000
1	132125000	132175000
1	132200000	132275000
1	132500000	132700000
1	132800000	132825000
1	132950000	132975000
1	133000000	133075000
1	133100000	133125000
1	133450000	133475000
1	133500000	133550000
1	134250000	134350000
1	134425000	134450000
1	134475000	134550000
1	134800000	134950000
1	135025000	135100000
1	135125000	135150000
1	136225000	136250000
1	136850000	136875000
1	137950000	138075000
1	138125000	138150000
1	138200000	138275000
1	138325000	138375000
1	139550000	139575000
1	139750000	139800000
1	139825000	139850000
1	140100000	140125000
1	140150000	140175000
1	140525000	140550000
1	140625000	140650000
1	140825000	140925000
1	140950000	140975000
1	141200000	141250000
1	141275000	141300000
1	141375000	141400000
1	141475000	141500000
1	141525000	141550000
1	141575000	141650000
1	141675000	141700000
1	141750000	141800000
1	141950000	142000000
1	142175000	142200000
1	142400000	142425000
1	142450000	142500000
1	142525000	142600000
1	143250000	143275000
1	143700000	143750000
1	143775000	143825000
1	143900000	144100000
1	144175000	144200000
1	144225000	144250000
1	144325000	144375000
1	144400000	144450000
1	144600000	144625000
1	144650000	144675000
1	144700000	144725000
1	144800000	144950000
1	145050000	145075000
1	145100000	145150000
1	145200000	145250000
1	145275000	145350000
1	145400000	145475000
1	145500000	145600000
1	145650000	145850000
1	145875000	145900000
1	146250000	146325000
1	146350000	146600000
1	146750000	146775000
1	146800000	146850000
1	146875000	146900000
1	146950000	147000000
1	147050000	147075000
1	147100000	147325000
1	147425000	147450000
1	147500000	147550000
1	147575000	147675000
1	147725000	147750000
1	147850000	147900000
1	148000000	148050000
1	148075000	148125000
1	148175000	148200000
1	148225000	148250000
1	148425000	148450000
1	148625000	148675000
1	148750000	148950000
1	149200000	149250000
1	149625000	149700000
1	150250000	150300000
1	150400000	150450000
1	150500000	150525000
1	150550000	150575000
1	150750000	150800000
1	150825000	150875000
1	150900000	151025000
1	151100000	151200000
1	151225000	151300000
1	151325000	151375000
1	151425000	151525000
1	151550000	151625000
1	151800000	151850000
1	151975000	152050000
1	152075000	152175000
1	152200000	152225000
1	152275000	152375000
1	152625000	152650000
1	152775000	152850000
1	152900000	153000000
1	153200000	153225000
1	153275000	153300000
1	153325000	153425000
1	153450000	153475000
1	153550000	153575000
1	153650000	153700000
1	153725000	153825000
1	153850000	153875000
1	153900000	154100000
1	154150000	154225000
1	154275000	154300000
1	154350000	154400000
1	154425000	154450000
1	154475000	154525000
1	154625000	154675000
1	154700000	154725000
1	154850000	154875000
1	154925000	154950000
1	155025000	155050000
1	155125000	155275000
1	155325000	155375000
1	155400000	155450000
1	155475000	155650000
1	155725000	155750000
1	155900000	155950000
1	156100000	156275000
1	156350000	156375000
1	156525000	156550000
1	156775000	156875000
1	157125000	157300000
1	157400000	157425000
1	157450000	157475000
1	157525000	157550000
1	157575000	157600000
1	157675000	157750000
1	157925000	157950000
1	158050000	158100000
1	158200000	158250000
1	158350000	158425000
1	158450000	158500000
1	158525000	158550000
1	158575000	158925000
1	158950000	159000000
1	159050000	159075000
1	159100000	159175000
1	159225000	159275000
1	159300000	159350000
1	159550000	159575000
1	159600000	159650000
1	159675000	159725000
1	159750000	159775000
1	159800000	159850000
1	160150000	160200000
1	160250000	160300000
1	160325000	160475000
1	160500000	160550000
1	160575000	160600000
1	160650000	160675000
1	160700000	160750000
1	160775000	161100000
1	161125000	161175000
1	161300000	161325000
1	161375000	161425000
1	161450000	161575000
1	161725000	161775000
1	161800000	161825000
1	161850000	162075000
1	162100000	162300000
1	162400000	162425000
1	162450000	162500000
1	162600000	162675000
1	162725000	162750000
1	162800000	162875000
1	162900000	162950000
1	163000000	163050000
1	163075000	163100000
1	163225000	163300000
1	163350000	163375000
1	163400000	163425000
1	163475000	163500000
1	163650000	163800000
1	163825000	163850000
1	163900000	163950000
1	163975000	164000000
1	164025000	164050000
1	164100000	164150000
1	164550000	164575000
1	164850000	164875000
1	164900000	164950000
1	165000000	165075000
1	165625000	165675000
1	165750000	165800000
1	165850000	165875000
1	165950000	166100000
1	166425000	166450000
1	167900000	167925000
1	170000000	170125000
1	170400000	170425000
1	171400000	171425000
1	171450000	171475000
1	171700000	171725000
1	173000000	173025000
1	173100000	173125000
1	173275000	173325000
1	173450000	173475000
1	173500000	173525000
1	173650000	173700000
1	174250000	174275000
1	174325000	174350000
1	175175000	175200000
1	175400000	175450000
1	175650000	175675000
1	175775000	175800000
1	176000000	176075000
1	176150000	176200000
1	176225000	176275000
1	176300000	176325000
1	176450000	176500000
1	176575000	176625000
1	176875000	176950000
1	177050000	177075000
1	177200000	177225000
1	177250000	177400000
1	177525000	177625000
1	177700000	177825000
1	177975000	178000000
1	178050000	178100000
1	178125000	178150000
1	178200000	178225000
1	178300000	178375000
1	178425000	178450000
1	178575000	178600000
1	178675000	178750000
1	178825000	178925000
1	178950000	179100000
1	179125000	179200000
1	179350000	179375000
1	179600000	179625000
1	179800000	179825000
1	180500000	180525000
1	180725000	180750000
1	181325000	181350000
1	181525000	181575000
1	182025000	182075000
1	182200000	182275000
1	182525000	182575000
2	40925000	40950000
2	41400000	41425000
2	42300000	42325000
2	42925000	42975000
2	43175000	43200000
2	44525000	44550000
2	44675000	44750000
2	45400000	45425000
2	45600000	45625000
2	45650000	45725000
2	45775000	45875000
2	45975000	46050000
2	46150000	46175000
2	46200000	46300000
2	46325000	46350000
2	46375000	46400000
2	46600000	46675000
2	46725000	46750000
2	46950000	46975000
2	47050000	47200000
2	47400000	47525000
2	48300000	48350000
2	48875000	48925000
2	49325000	49350000
2	49825000	49875000
2	49975000	50000000
2	50150000	50175000
2	50275000	50300000
2	50950000	51000000
2	51150000	51225000
2	53250000	53275000
2	53600000	53625000
2	53950000	53975000
2	54150000	54175000
2	55600000	55675000
2	55800000	55850000
2	56050000	56075000
2	56325000	56475000
2	57325000	57350000
2	57475000	57500000
2	57625000	57650000
2	58775000	58800000
2	59275000	59300000
2	59375000	59400000
2	59750000	59775000
2	60175000	60200000
2	60475000	60600000
2	60900000	61050000
2	61075000	61125000
2	61400000	61425000
2	61525000	61550000
2	62500000	62525000
2	62575000	62600000
2	62950000	62975000
2	64300000	64325000
2	64750000	64775000
2	65150000	65175000
2	65225000	65250000
2	65700000	65725000
2	67125000	67150000
2	67175000	67200000
2	67650000	67675000
2	67750000	67850000
2	68025000	68050000
2	68100000	68125000
2	68250000	68275000
2	68500000	68550000
2	68625000	68700000
2	69175000	69200000
2	69525000	69550000
2	69775000	69800000
2	69875000	69975000
2	71500000	71600000
2	72675000	72800000
2	72950000	72975000
2	73575000	73600000
2	74375000	74675000
2	74975000	75050000
2	76975000	77000000
2	77025000	77200000
2	77625000	77675000
2	77725000	77750000
2	78150000	78175000
2	78250000	78300000
2	79250000	79300000
2	79350000	79375000
2	79550000	79575000
2	79600000	79675000
2	79950000	79975000
2	80000000	80025000
2	80050000	80075000
2	80125000	80150000
2	80425000	80475000
2	81850000	81875000
2	81925000	81950000
2	81975000	82000000
2	82150000	82175000
2	82925000	82975000
2	83500000	83525000
2	83550000	83575000
2	83700000	83725000
2	83900000	83975000
2	84000000	84125000
2	84150000	84225000
2	84325000	84475000
2	84800000	84825000
2	84925000	84950000
2	85025000	85050000
2	85225000	85250000
2	85325000	85425000
2	85450000	85475000
2	85825000	85850000
2	86050000	86125000
2	86200000	86325000
2	86400000	86450000
2	86475000	86500000
2	86550000	86600000
2	86650000	86700000
2	86725000	86825000
2	86850000	86900000
2	86950000	87050000
2	87850000	87900000
2	88600000	88650000
2	91825000	91875000
2	91950000	91975000
2	92000000	92025000
2	92050000	92100000
2	92850000	92975000
2	93525000	93550000
2	94975000	95000000
2	95350000	95375000
2	95625000	95725000
2	96700000	96750000
2	96800000	96925000
2	96950000	96975000
2	97100000	97175000
2	97600000	97625000
2	97650000	97750000
2	98125000	98150000
2	98175000	98200000
2	98375000	98500000
2	99375000	99400000
2	99750000	99800000
2	100100000	100125000
2	100200000	100225000
2	100250000	100350000
2	100375000	100550000
2	100600000	100625000
2	101500000	101525000
2	102075000	102125000
2	102325000	102375000
2	102875000	102900000
2	102950000	103000000
2	103025000	103050000
2	103250000	103375000
2	103600000	103625000
2	103700000	103750000
2	104300000	104375000
2	104700000	104725000
2	104825000	104875000
2	104925000	105000000
2	105500000	105575000
2	105650000	105700000
2	105825000	105850000
2	106150000	106175000
2	106600000	106625000
2	106650000	106675000
2	106850000	106875000
2	107025000	107050000
2	107100000	107125000
2	107150000	107175000
2	107450000	107475000
2	107575000	107625000
2	107825000	107900000
2	107975000	108150000
2	108250000	108275000
2	108325000	108375000
2	109125000	109175000
2	109375000	109425000
2	110000000	110025000
2	110050000	110275000
2	110800000	110925000
2	110950000	110975000
2	111000000	111175000
2	111350000	111450000
2	111475000	111500000
2	111550000	111625000
2	111675000	111700000
2	111750000	111775000
2	112075000	112100000
2	112400000	112425000
2	112500000	112525000
2	112775000	112800000
2	113975000	114000000
2	114525000	114550000
2	114575000	114600000
2	114700000	114725000
2	114775000	114975000
2	115375000	115425000
2	115475000	115500000
2	115675000	115800000
2	116025000	116050000
2	116350000	116400000
2	116675000	116725000
2	116825000	116850000
2	117075000	117125000
2	117375000	117400000
2	117450000	117475000
2	117800000	117850000
2	117900000	117925000
2	118050000	118100000
2	118150000	118175000
2	118250000	118275000
2	118350000	118375000
2	118400000	118525000
2	118550000	118575000
2	118625000	118675000
6	155025000	155200000
6	155300000	155325000
6	155350000	155475000
6	155500000	155525000
6	155575000	155600000
6	155750000	155800000
6	155850000	155875000
6	155900000	156050000
6	156100000	156150000
6	156200000	156275000
6	156325000	156375000
6	156425000	156575000
6	156650000	156675000
6	156775000	156800000
6	156850000	156950000
6	156975000	157000000
6	157050000	157175000
6	157300000	157350000
6	157375000	157400000
6	157450000	157475000
6	157525000	157575000
6	157625000	157700000
6	157725000	157775000
6	157875000	157900000
6	158075000	158100000
6	158125000	158150000
7	100000	300000
7	325000	400000
7	450000	475000
7	500000	550000
7	625000	850000
7	925000	950000
7	1000000	1025000
7	1075000	1125000
7	1150000	1500000
7	1525000	1600000
7	1625000	1700000
7	1750000	1825000
7	1875000	1925000
7	1950000	2025000
7	2050000	2275000
7	2300000	2350000
7	2400000	2525000
7	2550000	2600000
7	2650000	2825000
7	2850000	3100000
7	52800000	52850000
7	52975000	53075000
7	53250000	53300000
7	53350000	53375000
7	53400000	53425000
7	53475000	53550000
7	53575000	54050000
7	54100000	54150000
7	54275000	54300000
7	54350000	54400000
7	54425000	54450000
7	54725000	54800000
7	54825000	54950000
7	55300000	55400000
7	55600000	55650000
7	55800000	55825000
7	56175000	56225000
7	56350000	56525000
7	56875000	56925000
7	57950000	58100000
7	58125000	58150000
7	58175000	58225000
7	58475000	58500000
7	58575000	58600000
7	59250000	59275000
7	59675000	59775000
7	59900000	59925000
7	60100000	60175000
7	61875000	61900000
7	62100000	62150000
7	62175000	62200000
7	62225000	62325000
7	62375000	62400000
7	62800000	62850000
7	62875000	62900000
7	63000000	63050000
7	63250000	63300000
7	63350000	63425000
7	63450000	63500000
7	63600000	63775000
7	63800000	63875000
7	63900000	63950000
7	64025000	64075000
7	64175000	64225000
7	64250000	64275000
7	64300000	64450000
9	10000000	10025000
9	10150000	10175000
9	10200000	10250000
9	10400000	10500000
9	10650000	10675000
9	10775000	10825000
9	10850000	10875000
9	11025000	11125000
9	11175000	11225000
9	11275000	11300000
9	11500000	11525000
9	11550000	11575000
9	11600000	11675000
9	11725000	11750000
9	11775000	11800000
9	11825000	11875000
9	11975000	12000000
9	12050000	12075000
9	12825000	12850000
9	12975000	13000000
9	13150000	13175000
9	13250000	13275000
9	13300000	13325000
9	13400000	13475000
9	13725000	13750000
9	13850000	13875000
9	13950000	13975000
9	14075000	14100000
9	14150000	14375000
9	14600000	14675000
9	14975000	15125000
9	15150000	15425000
9	15675000	15700000
9	15725000	15750000
9	15775000	15800000
9	15825000	15875000
9	15925000	16000000
9	16025000	16075000
9	16100000	16200000
9	16275000	16300000
9	16375000	16550000
9	16575000	16625000
9	16650000	16700000
9	16750000	16800000
9	16825000	16850000
9	16875000	16925000
9	17025000	17100000
9	17125000	17275000
9	17300000	17475000
9	17525000	17675000
9	17700000	17725000
9	17750000	17900000
9	17925000	17950000
9	17975000	18000000
9	18025000	18100000
9	18125000	18150000
9	18175000	18225000
9	18300000	18325000
9	18550000	18650000
9	19000000	19025000
9	19150000	19275000
9	19575000	19625000
13	6700000	6725000
13	6750000	6825000
13	6925000	6975000
13	7000000	7025000
13	7050000	7125000
13	7175000	7325000
13	7350000	7375000
13	7725000	7800000
13	7850000	7900000
13	7925000	8075000
13	8100000	8150000
13	8175000	8225000
13	8250000	8275000
13	8325000	8350000
13	8425000	8450000
13	8475000	8500000
13	8600000	8675000
13	8700000	8775000
13	8800000	8825000
13	8850000	8975000
13	9000000	9150000
13	9175000	9200000
13	9400000	9475000
13	9575000	9700000
13	9725000	9900000
13	9975000	10000000
13	10025000	10050000
13	10075000	10125000
13	10200000	10225000
13	10400000	10450000
13	10475000	10650000
13	10675000	10750000
13	10775000	10825000
13	10850000	10875000
13	10950000	10975000
13	11000000	11025000
13	11075000	11100000
13	11125000	11275000
13	11300000	11325000
13	11350000	11425000
13	11650000	11675000
13	11700000	11800000
13	11875000	11950000
13	11975000	12100000
13	12150000	12200000
13	12300000	12400000
13	12425000	12475000
13	12550000	12650000
13	12750000	12775000
13	12800000	12825000
13	12850000	12875000
13	12900000	12950000
13	12975000	13050000
13	13150000	13175000
13	13200000	13350000
13	13425000	13475000
13	13500000	13525000
13	13550000	13575000
13	13600000	13625000
13	13675000	13700000
13	13725000	13875000
13	13900000	13925000
13	14025000	14075000
13	14150000	14175000
13	14200000	14275000
13	14300000	14375000
13	14425000	14500000
13	14525000	14550000
13	14575000	14800000
13	14825000	14900000
13	14925000	14950000
13	15025000	15050000
13	15075000	15125000
13	15175000	15200000
13	15250000	15275000
13	15300000	15350000
13	15425000	15450000
13	15475000	15500000
13	15775000	15800000
13	16050000	16100000
13	16125000	16150000
13	16250000	16300000
13	16475000	16525000
13	16575000	16600000
14	26650000	26725000
14	26750000	26775000
14	26950000	27025000
14	27075000	27150000
14	27175000	27400000
14	27575000	27600000
14	27650000	27750000
14	27800000	27850000
14	27875000	27975000
14	28025000	28050000
14	28175000	28275000
14	28375000	28400000
14	28425000	28450000
14	28525000	28575000
14	28650000	28875000
14	28900000	28925000
14	28950000	28975000
14	29000000	29125000
14	29525000	29575000
14	29600000	29625000
14	29775000	29800000
14	29825000	29925000
14	30100000	30175000
14	30200000	30225000
14	30250000	30525000
14	30600000	30625000
14	30650000	30725000
14	30900000	30950000
14	31350000	31400000
14	31500000	31525000
14	31625000	31650000
14	31800000	31875000
14	32600000	32625000
14	35450000	35500000
14	36250000	36325000
14	36925000	36950000
14	37075000	37125000
14	37625000	37725000
14	37850000	37900000
14	37975000	38025000
14	39200000	39225000
14	39300000	39425000
14	40875000	40900000
14	41225000	41250000
14	41275000	41300000
14	41350000	41375000
14	44975000	45000000
14	45425000	45450000
14	47900000	47975000
14	48025000	48075000
14	48200000	48250000
14	48875000	48900000
14	49000000	49025000
14	49400000	49475000
14	49725000	49875000
14	50025000	50075000
14	50275000	50300000
14	50400000	50600000
14	50775000	50800000
14	50825000	50850000
14	51600000	51625000
14	52225000	52250000
14	52275000	52325000
14	52375000	52400000
14	52725000	52750000
14	52925000	52950000
14	53150000	53175000
14	53325000	53425000
14	54050000	54125000
14	54200000	54225000
14	54300000	54325000
14	54375000	54425000
14	54450000	54575000
14	54600000	54625000
14	54700000	54800000
14	54850000	54925000
14	55175000	55200000
14	55375000	55425000
14	55700000	55725000
14	55750000	55775000
14	55800000	55825000
14	56000000	56225000
14	56275000	56300000
14	56325000	56375000
14	56550000	56700000
14	56825000	56875000
14	57025000	57100000
14	57150000	57175000
14	57200000	57250000
14	57775000	57800000
14	58075000	58100000
14	58125000	58150000
14	58350000	58375000
14	58475000	58500000
14	58675000	58775000
14	58925000	58950000
14	58975000	59025000
14	59150000	59275000
14	59350000	59375000
14	59725000	59750000
14	60950000	60975000
14	61625000	61650000
14	61700000	61725000
14	61875000	61925000
14	61950000	61975000
15	150000	225000
15	250000	275000
15	300000	375000
15	400000	450000
15	600000	625000
15	675000	750000
15	925000	950000
15	975000	1075000
15	1125000	1150000
15	1175000	1325000
15	1350000	1375000
15	1425000	1550000
15	1625000	1675000
15	1700000	1925000
15	1950000	2050000
15	2325000	2425000
15	2550000	2575000
15	2675000	2700000
15	2950000	3075000
15	3125000	3175000
15	3200000	3275000
15	3400000	3575000
15	3650000	3675000
15	3700000	3750000
15	3800000	3850000
15	3875000	3925000
15	3950000	3975000
15	4000000	4025000
15	4150000	4175000
15	4250000	4300000
15	4375000	4400000
15	4650000	4675000
15	4775000	4825000
15	4850000	4950000
15	4975000	5025000
15	5100000	5125000
15	5150000	5225000
15	5275000	5325000
15	5375000	5400000
15	5700000	5725000
15	5750000	5775000
15	5875000	5900000
15	6025000	6050000
15	6075000	6175000
15	6200000	6225000
15	6250000	6275000
15	6400000	6425000
15	6450000	6475000
15	6675000	6725000
15	6750000	6875000
22	2025000	2175000
22	2200000	2225000
22	2250000	2275000
22	2325000	2350000
22	2425000	2450000
22	2650000	2700000
22	2725000	2750000
22	2775000	2850000
22	2875000	2900000
22	2975000	3000000
22	3425000	3450000
22	3575000	3700000
22	3750000	3775000
22	3925000	3950000
22	4125000	4150000
22	4300000	4325000
22	4350000	4375000
22	4400000	4425000
22	4475000	4500000
22	4550000	4600000
22	4675000	4700000
22	4825000	4900000
22	4950000	5025000
22	5100000	5125000
22	5175000	5275000
22	5550000	5575000
22	5600000	5625000
22	5650000	5700000
22	5825000	5850000
22	5875000	5925000
22	5950000	6025000
22	6075000	6125000
22	6225000	6250000
22	6325000	6400000
22	6525000	6550000
22	6600000	6650000
22	6825000	6850000
22	6875000	6925000
22	7100000	7150000
22	7200000	7225000
22	7250000	7450000
22	7700000	7725000
22	7950000	7975000
22	8000000	8025000
22	8175000	8250000
22	8275000	8300000
22	8475000	8550000
22	8600000	8625000
22	8700000	8750000
22	9000000	9025000
22	9100000	9125000
22	9250000	9275000
22	9425000	9525000
22	9600000	9625000
22	9875000	9900000
22	9925000	9950000
